# Pervasive divergence in protein thermostability is mediated by both structural changes and cellular environments

**DOI:** 10.1101/2024.12.09.627561

**Authors:** Nilima Walunjkar, Timothy Y. Lai, Nasima Akhter, James H. Miller, John Q. Bettinger, Erin Marcus, Eric M. Phizicky, Sina Ghaemmaghami, Justin C. Fay

**Affiliations:** Department of Biology, University of Rochester, Rochester, NY 14610; Department of Biochemistry and Biophysics, Center for RNA Biology, University of Rochester School of Medicine, Rochester, NY 14610

## Abstract

Temperature is a universal environmental constraint and organisms have evolved diverse mechanisms of thermotolerance. A central feature of thermophiles relative to mesophiles is a universal shift in protein stability, implying that it is a major constituent of thermotolerance. However, organisms have also evolved extensive buffering systems, such as those that disaggregate and refold denatured proteins and enable survival of heat shock. Here, we show that both cellular and protein structural changes contribute to divergence in protein thermostability between two closely related *Saccharomyces* species that differ by 8°C in their thermotolerance. Using thermal proteomic profiling we find that 85% of *S. cerevisiae* proteins are more stable than their *S. uvarum* homologs and there is an average shift of 1.6°C in temperature induced protein aggregation. In an interspecific hybrid of the two species, *S. cerevisiae* proteins retain their thermostability, while the thermostability of their *S. uvarum* homologs is enhanced, indicating that cellular context contributes to protein stability differences. By purifying orthologous proteins we show that amino acid substitutions underlie melting temperature differences for two proteins, Guk1 and Aha1. Amino acid substitutions are also computationally predicted to contribute to stability differences for most of the proteome. Our results imply that coordinated changes in protein thermostability impose a significant constraint on the time scales over which thermotolerance can evolve.
