## Supplementary material for "Pervasive divergence in protein thermostability is mediated by both structural changes and cellular environments": Table S1-S10

### Sheet: TableS1
Table S1: Number of proteins with measured melting temperatures.
Dataset	Species	Proteins detected	Tm¹	Orthologous pairs	Parental species intersect	Parental species and hybrid intersect
Replicate 1	S. cerevisiae	1716	1532	1330	827	344
	S. uvarum	1688	1460
Replicate 2	S. cerevisiae	1301	1076	914
	S. uvarum	1280	1064
Hybrid	S. cerevisiae	644	545	456
	S. uvarum	618	513
¹Proteins with melting temperatures (Tm) that had three or more peptide spectrum matches (PSMs) and an r² > 80% for the melting curve.

### Sheet: TableS2
Table S2: Proportion of proteins with a higher melting temperature in S. cerevisiae.
Dataset	Proteins	Sc > Su	Sc < Su	Inconsistent	Sc > Su (%)
Parental species (replicate 1)	827	585	242	NA	70.7376
Parental species (replicate 2)	827	699	128	NA	84.5224
Hybrid	344	232	112	NA	67.4419
Parental species (replication 1 & 2)	827	556	99	172	84.8855
Parental species (high confidence)	206	182	20	4	90.099
Parental species (replicate 1 & 2) and hybrid	344	179	25	140	87.7451
Sc > Su indicates the number of proteins with a higher melting temperature in S. cerevisiae, and inconsistent is the number of proteins with inconsistent signs in the dataset

### Sheet: TableS3
Table S3: Protein categories associated with divergence in melting temperatures.
Category	Proteins in category	Fraction Sc > Su	p value
All proteins	655	0.848855	NA
Essential	187	0.877005	0.3212
Complexes	251	0.880478	0.09201
Mitochondrial	108	0.935185	0.004893
Ribosomal	51	0.0980392	2.2e-16
Membrane	132	0.984848	1.86e-08
Glycosylated	84	0.904762	0.1433
Aggregators	68	0.926471	0.07208
Results are from Fisher's exact test for proteins in different categories that had consistent differences in both parental replicates (n=655, except n=611 for essential)

### Sheet: TableS4
Table S4: Protein characteristics associated with divergence in melting temperatures.
	Gene length	Protein abundance	Protein divergence	Average melting temperature
Tm difference (Sc-Su)	0.074 (p = 0.059)	-0.266 (p = 4.2e-12)	0.079 (p = 0.061)	0.511 (p = 2e-16)
Gene length		-0.188 (p = 1.3e-6)	0.007 (p = 0.87)	0.0415 (p = 0.289)
Protein abundance			0.172 (p = 4.3e-5)	0.223 (p = 7.2e-9)
Protein divergence				-0.0708 (p = 0.094)
Spearman's rank correlations for protein characteristics and melting temperature difference (Sc - Su), for proteins with a consistent positive or negative melting temperature difference between both parental replicates (n=655, except n=559 for protein divergence). Uncorrected p-values are in parentheses.

### Sheet: TableS5
Table S5: Melting temperature (Tm) differences (Sc - Su) for selected genes
Gene	Tm difference in replicate1 (°C)	Tm difference in replicate2 (°C)	Tm difference in hybrid (°C)	Function
HXK1	1.47021	2.83733	2.445	Hexokinase
HXK2	1.45687	1.8762	1.29377	Hexokinase
GLK1	-0.5161	1.41292	0.944788	Glucokinase
EMI2	3.7	3.31	2.8	Hexokinase
MDH1	4.65973	3.53305	1.9121	Mitochondrial malate dehydrogenase
MDH3	1.92454	1.33977	0.56677	Peroxisomal malate dehydrogenase
GLR1	9.59516	5.62595	3.69636	Cytosolic and mitochondrial glutathione reductase
AHA1	3.49	4.48	5.15	Chaperone to HSP82
GUK1	3.82	3.98	3.77	Guanylate kinase
MDH2, a cytosolic malate dehydrogenase was not present in the TPP dataset

### Sheet: TableS6
Table S6. Fisher's exact test for protein categories that are stabilized/destabilzied in the hybrid relative to parental replicates
		S. cerevisiae		S. uvarum
Category	Proteins	p value	Odds ratio	p value	Odds ratio
Membrane proteins	52	0.0013	2.78	0.0007	4.31
Complex proteins	104	1	1	0.3	1.35
Mitochondrial proteins	62	0.21	1.44	0.53	1.28
Ribosomal and ribosome associated proteins	29	0.85	0.88	0.0001	0.21
Glycosylated proteins	51	0.54	1.26	0.61	0.84

### Sheet: TableS7
Table S7. Protein ΔΔG across quality control groups
Group	Number of proteins	acdc_seq mean	acdc_seq std	acdc_struct mean	acdc_struct std	ddgun_seq mean	ddgun_seq std	ddgun_struct mean	ddgun_struct std
lDDT ≥ 0.70	4839	-0.592	2.55	-0.664	2.611	-0.485	3.73658	-0.531943	2.56497
lDDT < 0.70	258	-0.722	4.822	-0.528	4.366	0.091	8.77775	-0.100847	2.9805
pLDDT ≥ 70	3662	-0.599	2.461	-0.697	2.492	-0.55	3.463	-0.573	2.629
pLDDT < 70	1435	-0.596	3.245	-0.555	3.237	-0.217	5.461	-0.35	2.467

### Sheet: TableS8
Table S8. Sum of ΔΔG by pLDDT group
pLDDT	Number of sites	acdc_seq	acdc_struct	ddgun_seq	ddgun_struct
(5,10]	1	0	0.2	-0.7	-0.1
(15,20]	61	0	0.4	-0.5	-0.1
(20,25]	7038	-0.3	0	0.3	0.4
(25,30]	14963	-11.9	17.1	-8.6	-1.6
(30,35]	11256	-26.5	10.9	-18.6	-5
(35,40]	8714	-23.5	-11.2	1.5	-1.5
(40,45]	7592	-9	15.6	-11	-7
(45,50]	7013.5	-15.5	-26.4	-16.4	-9.7
(50,55]	6699	-24.8	-25	-23.2	-9
(55,60]	6383.5	-43.1	-47.9	-17.5	-5.7
(60,65]	6074.5	-27.3	-37	-32.5	-22.7
(65,70]	6410.5	-48.3	-50.3	-31.1	-26.8
(70,75]	7724.5	-15.6	-42.4	-1.9	5.6
(75,80]	10508	-47.6	-75.6	-46.8	-32
(80,85]	16779.5	-134.8	-158.3	-31.2	-75.9
(85,90]	27702.5	-282.6	-340.3	-293.6	-304.4
(90,95]	43323	-595.9	-696.1	-620.2	-657.6
(95,100]	43655	-864.2	-1073.5	-842.3	-937.6
(0,100]	231898	-2171	-2540	-1994	-2090

### Sheet: TableS9
Table S9. Fit of CD melting temperature curves
		Parameters
Protein	Model	Tm	h	u	l	u1	l1	2.5% lower confidence interval (Tm)	97.5% upper confidence interval (Tm)	Residual sum-of-squares (RSS)
c_GUK1_avg	2	51.09	-161923	-23898.2	-8105.03	53.98	16.62	50.98	51.2	5105425
u_GUK1_avg	2	45.474	-44597	-11544.3	-792.44	19.47	-1.785	45.22	45.73	1817367
c_AHA1	1	62.15	-74207.7	-7768.1	-2156.3			61.96	62.3109	10103412
u_AHA1	1	53.05	-40981.8	-9136.8	-1215.5			52.78	53.2811	21845533

### Sheet: TableS10
Table S10. Parameters for MaxQuant
Parameter	Bettinger_C_20-182 (Replicate 1 S. cer)	Bettinger_U_20-182 (Replicate 1 S. uv)	Fay_C_21-090 (Replicate 2 S. cer)	Fay_U_21-090 (Replicate 2 S. uv)	Fay_HE_21-132 (Hybrid S. cer)	Fay_HE_21-132 (Hybrid S. uv)
Version	1.6.17.0	1.6.17.0	1.6.17.0	1.6.17.0	1.6.17.0	1.6.17.0
User name	nwalu	nwalu	nwalu	nwalu	nwalu	nwalu
Machine name	DESKTOP-I6LI332	DESKTOP-I6LI332	DESKTOP-I6LI332	DESKTOP-I6LI332	DESKTOP-I6LI332	DESKTOP-I6LI332
Date of writing	2021-05-13 00:46:54	2021-05-13 14:14:30	2021-05-12 02:59:38	2021-05-12 16:08:37	2021-09-13 00:30:54	2021-10-04 17:51:26
Include contaminants	TRUE	TRUE	TRUE	TRUE	TRUE	TRUE
PSM FDR	0.01	0.01	0.01	0.01	0.01	0.01
PSM FDR Crosslink	0.01	0.01	0.01	0.01	0.01	0.01
Protein FDR	0.01	0.01	0.01	0.01	0.01	0.01
Site FDR	0.01	0.01	0.01	0.01	0.01	0.01
Use Normalized Ratios For Occupancy	TRUE	TRUE	TRUE	TRUE	TRUE	TRUE
Min. peptide Length	7	7	7	7	7	7
Min. score for unmodified peptides	0	0	0	0	0	0
Min. score for modified peptides	40	40	40	40	40	40
Min. delta score for unmodified peptides	0	0	0	0	0	0
Min. delta score for modified peptides	6	6	6	6	6	6
Min. unique peptides	0	0	0	0	0	0
Min. razor peptides	1	1	1	1	1	1
Min. peptides	1	1	1	1	1	1
Use only unmodified peptides and	TRUE	TRUE	TRUE	TRUE	TRUE	TRUE
Modifications included in protein quantification	Oxidation (M);Acetyl (Protein N-term)	Oxidation (M);Acetyl (Protein N-term)	Oxidation (M);Acetyl (Protein N-term)	Oxidation (M);Acetyl (Protein N-term)	Oxidation (M);Acetyl (Protein N-term)	Oxidation (M);Acetyl (Protein N-term)
Peptides used for protein quantification	Razor	Razor	Razor	Razor	Razor	Razor
Discard unmodified counterpart peptides	TRUE	TRUE	TRUE	TRUE	TRUE	TRUE
Label min. ratio count	2	2	2	2	2	2
Use delta score	FALSE	FALSE	FALSE	FALSE	FALSE	FALSE
iBAQ	FALSE	FALSE	FALSE	FALSE	FALSE	FALSE
iBAQ log fit	FALSE	FALSE	FALSE	FALSE	FALSE	FALSE
Match between runs	FALSE	FALSE	FALSE	FALSE	FALSE	FALSE
Find dependent peptides	FALSE	FALSE	FALSE	FALSE	FALSE	FALSE
Fasta file	C:\Users\nwalu\Documents\Fay_lab_work_2020\Aim2_Mass spec\2021_May_mass spec analysis\Scer_mito+nuc.fasta	C:\Users\nwalu\Documents\Fay_lab_work_2020\Aim2_Mass spec\2021_May_mass spec analysis\Sbay_mito+nuc.fasta	C:\Users\nwalu\Documents\Fay_lab_work_2020\Aim2_Mass spec\2021_May_mass spec analysis\Scer_mito+nuc.fasta	C:\Users\nwalu\Documents\Fay_lab_work_2020\Aim2_Mass spec\2021_May_mass spec analysis\Sbay_mito+nuc.fasta	C:\Users\nwalu\Documents\Fay_lab_work_2020\Aim2_Mass spec\2021_May_mass spec analysis\Scer_mito+nuc.fasta	C:\Users\nwalu\Documents\Fay_lab_work_2020\Aim2_Mass spec\2021_May_mass spec analysis\Sbay_mito+nuc.fasta
Decoy mode	revert	revert	revert	revert	revert	revert
Include contaminants	TRUE	TRUE	TRUE	TRUE	TRUE	TRUE
Advanced ratios	TRUE	TRUE	TRUE	TRUE	TRUE	TRUE
Fixed andromeda index folder
Combined folder location
Second peptides	TRUE	TRUE	TRUE	TRUE	TRUE	TRUE
Stabilize large LFQ ratios	TRUE	TRUE	TRUE	TRUE	TRUE	TRUE
Separate LFQ in parameter groups	FALSE	FALSE	FALSE	FALSE	FALSE	FALSE
Require MS/MS for LFQ comparisons	TRUE	TRUE	TRUE	TRUE	TRUE	TRUE
Calculate peak properties	FALSE	FALSE	FALSE	FALSE	FALSE	FALSE
Main search max. combinations	200	200	200	200	200	200
Advanced site intensities	TRUE	TRUE	TRUE	TRUE	TRUE	TRUE
Write msScans table	FALSE	FALSE	FALSE	FALSE	FALSE	FALSE
Write msmsScans table	TRUE	TRUE	TRUE	TRUE	TRUE	TRUE
Write ms3Scans table	TRUE	TRUE	TRUE	TRUE	TRUE	TRUE
Write allPeptides table	TRUE	TRUE	TRUE	TRUE	TRUE	TRUE
Write mzRange table	TRUE	TRUE	TRUE	TRUE	TRUE	TRUE
Write DIA fragments table	FALSE	FALSE	FALSE	FALSE	FALSE	FALSE
Write pasefMsmsScans table	TRUE	TRUE	TRUE	TRUE	TRUE	TRUE
Write accumulatedPasefMsmsScans table	FALSE	FALSE	FALSE	FALSE	FALSE	FALSE
Max. peptide mass [Da]	4600	4600	4600	4600	4600	4600
Min. peptide length for unspecific search	8	8	8	8	8	8
Max. peptide length for unspecific search	25	25	25	25	25	25
Razor protein FDR	TRUE	TRUE	TRUE	TRUE	TRUE	TRUE
Disable MD5	FALSE	FALSE	FALSE	FALSE	FALSE	FALSE
Max mods in site table	3	3	3	3	3	3
Match unidentified features	FALSE	FALSE	FALSE	FALSE	FALSE	FALSE
Epsilon score for mutations
Evaluate variant peptides separately	TRUE	TRUE	TRUE	TRUE	TRUE	TRUE
Variation mode	None	None	None	None	None	None
MS/MS tol. (FTMS)	20 ppm	20 ppm	20 ppm	20 ppm	20 ppm	20 ppm
Top MS/MS peaks per Da interval. (FTMS)	12	12	12	12	12	12
Da interval. (FTMS)	100	100	100	100	100	100
MS/MS deisotoping (FTMS)	TRUE	TRUE	TRUE	TRUE	TRUE	TRUE
MS/MS deisotoping tolerance (FTMS)	7	7	7	7	7	7
MS/MS deisotoping tolerance unit (FTMS)	ppm	ppm	ppm	ppm	ppm	ppm
MS/MS higher charges (FTMS)	TRUE	TRUE	TRUE	TRUE	TRUE	TRUE
MS/MS water loss (FTMS)	TRUE	TRUE	TRUE	TRUE	TRUE	TRUE
MS/MS ammonia loss (FTMS)	TRUE	TRUE	TRUE	TRUE	TRUE	TRUE
MS/MS dependent losses (FTMS)	TRUE	TRUE	TRUE	TRUE	TRUE	TRUE
MS/MS recalibration (FTMS)	FALSE	FALSE	FALSE	FALSE	FALSE	FALSE
MS/MS tol. (ITMS)	0.5 Da	0.5 Da	0.5 Da	0.5 Da	0.5 Da	0.5 Da
Top MS/MS peaks per Da interval. (ITMS)	8	8	8	8	8	8
Da interval. (ITMS)	100	100	100	100	100	100
MS/MS deisotoping (ITMS)	FALSE	FALSE	FALSE	FALSE	FALSE	FALSE
MS/MS deisotoping tolerance (ITMS)	0.15	0.15	0.15	0.15	0.15	0.15
MS/MS deisotoping tolerance unit (ITMS)	Da	Da	Da	Da	Da	Da
MS/MS higher charges (ITMS)	TRUE	TRUE	TRUE	TRUE	TRUE	TRUE
MS/MS water loss (ITMS)	TRUE	TRUE	TRUE	TRUE	TRUE	TRUE
MS/MS ammonia loss (ITMS)	TRUE	TRUE	TRUE	TRUE	TRUE	TRUE
MS/MS dependent losses (ITMS)	TRUE	TRUE	TRUE	TRUE	TRUE	TRUE
MS/MS recalibration (ITMS)	FALSE	FALSE	FALSE	FALSE	FALSE	FALSE
MS/MS tol. (TOF)	40 ppm	40 ppm	40 ppm	40 ppm	40 ppm	40 ppm
Top MS/MS peaks per Da interval. (TOF)	10	10	10	10	10	10
Da interval. (TOF)	100	100	100	100	100	100
MS/MS deisotoping (TOF)	TRUE	TRUE	TRUE	TRUE	TRUE	TRUE
MS/MS deisotoping tolerance (TOF)	0.01	0.01	0.01	0.01	0.01	0.01
MS/MS deisotoping tolerance unit (TOF)	Da	Da	Da	Da	Da	Da
MS/MS higher charges (TOF)	TRUE	TRUE	TRUE	TRUE	TRUE	TRUE
MS/MS water loss (TOF)	TRUE	TRUE	TRUE	TRUE	TRUE	TRUE
MS/MS ammonia loss (TOF)	TRUE	TRUE	TRUE	TRUE	TRUE	TRUE
MS/MS dependent losses (TOF)	TRUE	TRUE	TRUE	TRUE	TRUE	TRUE
MS/MS recalibration (TOF)	FALSE	FALSE	FALSE	FALSE	FALSE	FALSE
MS/MS tol. (Unknown)	20 ppm	20 ppm	20 ppm	20 ppm	20 ppm	20 ppm
Top MS/MS peaks per Da interval. (Unknown)	12	12	12	12	12	12
Da interval. (Unknown)	100	100	100	100	100	100
MS/MS deisotoping (Unknown)	TRUE	TRUE	TRUE	TRUE	TRUE	TRUE
MS/MS deisotoping tolerance (Unknown)	7	7	7	7	7	7
MS/MS deisotoping tolerance unit (Unknown)	ppm	ppm	ppm	ppm	ppm	ppm
MS/MS higher charges (Unknown)	TRUE	TRUE	TRUE	TRUE	TRUE	TRUE
MS/MS water loss (Unknown)	TRUE	TRUE	TRUE	TRUE	TRUE	TRUE
MS/MS ammonia loss (Unknown)	TRUE	TRUE	TRUE	TRUE	TRUE	TRUE
MS/MS dependent losses (Unknown)	TRUE	TRUE	TRUE	TRUE	TRUE	TRUE
MS/MS recalibration (Unknown)	FALSE	FALSE	FALSE	FALSE	FALSE	FALSE
Site tables	Oxidation (M)Sites.txt	Oxidation (M)Sites.txt	Oxidation (M)Sites.txt	Oxidation (M)Sites.txt	Oxidation (M)Sites.txt	Oxidation (M)Sites.txt
