## Supplementary material for "Pervasive divergence in protein thermostability is mediated by both structural changes and cellular environments": S2 File

### Sheet: A
Strains used in this study
Strain	Species	Genotype	Source
YPS163	S. cerevisiae	wildtype	P. Sniegowski
YPS125	S. paradoxus	wildtype	P. Sniegowski
JRY9173	S. mikatae	MATa, hoΔ::NatMX, ura3Δ::HygMX	C. Hittinger
JRY9174	S. mikatae	MATalpha, hoΔ::NatMX, ura3Δ::HygMX	C. Hittinger
YJF4389	S. mikatae	JRY9173 x JRY9174	This study
YJF473	S. kudriavzevii	wildtype, homozygous derivative of FM1009	C. Hittinger
YJF4385	S. arboricola	wildtype	CBS10644
YJF4388	S. eubayanus	wildtype	PYCC7135
YJF2602	S. uvarum	YJF1449 x YJF1450, hoΔ::NatMX	Li and Fay 2017
YJF155	S. cerevisiae	MATa hoΔ::dsdAMX4	YPS163 derivative
YJF1449	S. uvarum	MATa hoΔ::NatMX	CBS 7001 derivative from C. Hittinger
YJF1450	S. uvarum	MATalpha hoΔ::NatMX	CBS 7001 derivative from C. Hittinger
YJF4680	hybrid	YJF155 x YJF1449 with S. cerevisiae mitochondria	This study
YJF4559	S. cerevisiae	MATalpha hoΔ::dsdAMX4 ura3Δ	derived from YPS163
YJF4581	S. uvarum	YJF1449 MATa hoΔ::NatMX ura3Δ
YJF5540	S. cerevisiae	YPS163 MATalpha hoΔ::dsdAMX4 ura3Δ sc-GUK1Δ::su-GUK1	allele replacement
YJF5548	S. cerevisiae	YPS163 MATalpha hoΔ::dsdAMX4 ura3Δ sc-GUK1Δ::chimeric-GUK1	chimeric allele replacement
YJF5905	S. uvarum	YJF1449 MATa hoΔ::NatMX ura3Δ su-GUK1Δ::sc-GUK1	allele replacement
YJF5906	S. uvarum	YJF1449 MATa hoΔ::NatMX ura3Δ su-GUK1Δ::chimeric-GUK1	chimeric allele replacement

### Sheet: B
Temperatures used in experiment and their post normalization values
Temperatures (°C)
Parents			S. cer - S. uv hybrid
Replicate 1 - experimental	Replicate 2 - experimental	Replicate 2 post normalization	Hybrid - experimental	Hybrid - post normalization
30	30	39.9	30	37.8
33.6	33.6	41.5	31.3	38.7
37.7	37.7	43.4	33.6	40.2
42.4	42.4	45.5	37.7	42.9
50	45.7	47	42.4	46
54.8	50	48.9	45.7	48.2
59.3	54.8	51.1	48.3	49.9
64.8	59.3	53.1	50	51
69.9	64.8	55.6	52	52.4
	69.9	57.9	53.4	53.3
			55.9	55
			59.5	57.4
			64	60.3
			67.9	62.9
			70.5	64.6
			72	65.6
Normalized to replicate 1	Replicate 2	Hybrid
Slope of fit	0.45	0.66
Coefficient of fit	26.38	17.95

### Sheet: C
Parental Fraction	ACN%	Hybrid Fraction	ACN%
E1	10	E1	2
E2	12.5	E2	3.5
E3	15	E3	5
E4	17.5	E4	6.5
E5	20	E5	8
E6	22.5	E6	9.5
E7	25	E7	11
E8	50	E8	12.5
Wash	5	E9	14
		E10	15.5
		E11	17
		E12	18.5
		E13	20
		E14	21.5
		E15	27
		E16	50

### Sheet: D
Oligos used in the study
Name	Primer sequence 5' -> 3'	Amplicon size (bp)	Description of Primer
Sc_Su_R1	CAATTCCTTGTAGGCCTTGTC	Variable	this is a common reverse primer for all the forward primers of Sc and Su.
c_F1	CCAAGTGGTACAGGTAAATCTCCA	511	Will bind with Sc_Guk1 but not with Su_Guk1
u_F1	CCAAGTGGTACAGGTAAATCTCCC	511	Will bind with Su_Guk1 but not with Sc_Guk1
c_F3	GCTTCCGTCAAACAAGGCA	291	Will bind with Sc_Guk1 but not with Su_Guk1
u_F3	GCTTCCGTCAAACAAGGCG	291	Will bind with Su_Guk1 but not with Sc_Guk1
c_F4	GCTCCACCATCGGTCAAG	175	Will bind with Sc_Guk1 but not with Su_Guk1
u_F4	GCTCCACCATCGGTCAAT	175	Will bind with Su_Guk1 but not with Sc_Guk1
u_F5	GTTAAATGCCAGGTTTTTGTGTG	199	Will bind with Su_Guk1 but not with Sc_Guk1
u_F6	GTGAAACTGGTAAGACTTGTGTC	269	Will bind with Su_Guk1 but not with Sc_Guk1
u_F7	CCAAGAGCTGGTGAGGTCAAT	417	Will bind with Su_Guk1 but not with Sc_Guk1
NW127F	ATAACAATAGGACGGGACATAACGCAAAGGTTTACTAATCT	231 bp	Forward primer to amplify upstream region of S. cerevisiae GUK1 with 20 bp overlap to plasmid pRS316 digested HindIII & BamHI
NW127R	AGGTCGACGGTATCGATAAGTGTAGGTTATATCGACAGG		Reverse primer to amplify upstream region of S. cerevisiae GUK1 with 20 bp overlap with S. uvarum GUK1 N terminal
NW128F	G CGGCCGCTCTAGAACTAGT	200bp	Forward primer to amplify downstream region of S. cerevisiae GUK1 with 20 bp overlap with S. uvarum GUK1 C terminal
NW128R	TCA TCT TCG CTG AAA ACT AAT GTT GTA GCC CTA TAT AGA CAT		Reverse primer to amplify downstream region of S. cerevisiae GUK1 with 20 bp overlap with plasmid pRS316 digested HindIII & BamHI
NW126F	ATGTCTATATAGGGCTACAACATTAGTTTTCAGCGAAGATGA	564 bp	Amplify S. uvarum GUK1 with 20bp overlap with S. cerevisiae upstream and downstream region
NW126R	AGA TTA GTA AAC CTT TGC GTT ATG TCC CGT CCT ATT GTT AT
NW132F	CAGTATCCGTGGTCATTGAT		Amplify cloned repair template S. cer_(upstream)_S. uv GUK1_S. cer (downstream) from pRS316
NW132R	ATA TCG ACA GGA AGT TTC GG
NW129F	ATTACGATAGGACGGGACATTATTTATTAGCTATGTGGCTT		Forward primer to amplify upstream region of S. uvarum GUK1 with 20 bp overlap to plasmid pRS316 digested HindIII & BamHI
NW129R	AGG TCG ACG GTA TCG ATA AGC GCA AGT TTC TTG TGA CTT T		Reverse primer to amplify upstream region of S. uvarum GUK1 with 20 bp overlap with S. cerevisie GUK1 N terminal
NW152F	GCGGCCGCTCTAGAACTAGT CCTCTCCCTATACGATGCTA		Forward primer to amplify downstream region of S. uvarum GUK1 with 20 bp overlap with S. cerevisiae GUK1 C terminal
NW152R	TTATCTTTGCAGAAAAATGA TGTAACCGTATATAGGCATTACTAAG		Reverse primer to amplify downstream region of S. uvarum GUK1 with 20 bp overlap with plasmid pRS316 digested HindIII & BamHI
NW125F	TAGTAATGCCTATATACGGTTTCATTTTTCTGCAAAGATAAA		Amplify S. cerevisiae GUK1 with 20bp overlap with S. uvarum upstream and downstream region
NW125R	AAG CCA CAT AGC TAA TAA ATA ATG TCC CGT CCT ATC GTA AT
NW153F	AGGACCTGCAATTCACTAAG		Amplify cloned repair template S. uv_(upstream)_S. cer GUK1_S. uv (downstream) from pRS316
NW133R	ACA CGC ATC GGG GAC ATG TC
CRISPR oligos to cut cGUK1
onw37	TAGATTTACCTGTACCACTT	GUK1	CRISPR guide RNA sequence. Target S. cerevisiae GUK1.
onw38	CCGAAGAATCCATCAACAAG	GUK1	CRISPR guide RNA sequence. Targets S. cerevisiae GUK1
onw43	CAGAACTCCAAGAGCTGGTG	GUK1	CRISPR guide RNA sequence. Targets S. uvarum GUK1
onw44	TTGTTTGACGGAAGCAACGG	GUK1	CRISPR guide RNA sequence. Targets S. uvarum GUK1

### Sheet: E
Pearson correlations between forward (S. uvarum substituted into S. cerevisiae) and reverse (S. cerevisiae into S. uvarum) ΔΔG
Method	all data	QC filtered
acdc_seq	-0.949	-0.98
acdc_struct	-0.951	-0.972
ddgun_seq	-0.922	-0.98
ddgun_struct	-0.957	-0.973
All data has 410,960 sites, QC filtered has 231,951 sites.
